# Spliformer-V2 enables multi-tissue prediction and interpretation of splice-altering genetic variants

**DOI:** 10.1101/2025.06.28.662167

**Authors:** Xuelin Tang, Meiyu Shao, Helei Lei, Xingyu Ma, Jingyan Guo, Yifan Shen, Qihui Wu, Yi Dong, Yi Zeng, Aaron D Gitler, Yelin Chen, Agessandro Abrahão, Lorne Zinman, Ekaterina Rogaeva, Yan Chen, Justin K. Ichida, Ming Zhang

## Abstract

Precise regulation of pre-mRNA splicing underlies transcriptomic diversity and is disrupted in aging and disease, yet tissue-specific splice-altering genetic variants remain poorly resolved. Here, we present Spliformer-V2, a SegmentNT-based deep learning model for predicting and interpreting variant effects on RNA splicing across human tissues. We generated a diploid sequence resolved RNA splice map from paired whole-genome-sequencing and RNA-seq data across 12 central nervous system (CNS) and 6 peripheral tissues for model development. Spliformer-V2 outperformed SpliceTransformer, Pangolin and AlphaGenome in predicting splice-site usage, identified tissue-specific splicing regulatory motifs, and revealed tissue vulnerability to pathogenic splice-altering variants. Analyses of loci associated with 8 neurological diseases prioritized CNS-specific mis-splice-vulnerable genes. In 1,405 amyotrophic lateral sclerosis (ALS) genomes, Spliformer-V2 nominated rare splice-altering variants enriched in *PTPRN2*, which showed reduced expression in TDP-43-depleted neurons. *PTPRN2* overexpression rescued *C9ORF72*-patient derived motor neuron degeneration and modulated TDP-43 mislocalization, indicating it as a potential therapeutic modifier in ALS.
