## Supplementary file-1 for "Spliformer-V2 enables multi-tissue prediction and interpretation of splice-altering genetic variants"

### Sheet: annotation
Sup File-1: Spliformer-V2 prediction results of GWAS indicated ALS associated variants (p<10-5, ∆score>0.1)
column	description
Prediction	ag|al|dg|dl|agd|ald|dgd|dld	ag/dg:acceptor/donor gain usage deltascore	al/dl:acceptor/donor loss usage deltascore	agd/dgd:ag/dg distance from the variant	ald/dld:al/dl distance from the variant
neglog10_pval	The neglog10(p-value) of the variant
CNS-SV	CNS-specific splicing variants: The variant only affect splicing in CNS tissues

### Sheet: Sheet1
gene	Rsid	Neglog10_pval	POS_hg19	tissue	Prediction	CNS-SV
HLA-DQA2	rs2071798	5.06905	6-32714592-G-A	Muscle	0.91|0|0|-0.08|-233|1|-160|0	no
HLA-DQA2	rs2071798	5.06905	6-32714592-G-A	Kidney	0.87|0|0|-0.12|-233|0|-160|0	no
HLA-DQA2	rs2071798	5.06905	6-32714592-G-A	Hypothalamus	0.71|0|0|-0.09|-233|2|-233|0	no
HLA-DQA2	rs2071798	5.06905	6-32714592-G-A	Substantia nigra	0.7|0|0|-0.05|-233|5|-233|0	no
HLA-DQA2	rs2071798	5.06905	6-32714592-G-A	Cerebellum	0.66|0|0|-0.09|-233|2|-234|0	no
HLA-DQA2	rs2071798	5.06905	6-32714592-G-A	Amygdala	0.6|0|0|-0.17|-233|0|-233|0	no
HLA-DQA2	rs2071798	5.06905	6-32714592-G-A	Hippocampus	0.6|0|0|-0.15|-233|5|-160|0	no
HLA-DQA2	rs2071798	5.06905	6-32714592-G-A	Putamen	0.52|0|0|-0.01|-233|-240|-234|0	no
ATF6B	rs2228628	5.12581	6-32088854-G-C	Amygdala	0|-0.02|0.81|-0.02|-85|-175|-88|186	no
ATF6B	rs2228628	5.12581	6-32088854-G-C	Anterior cingulate cortex	0.67|-0.01|0.51|-0.01|47|-175|-88|186	no
ATF6B	rs2228628	5.12581	6-32088854-G-C	Blood	0.52|-0.01|0.56|-0.01|47|-8|-88|186	no
EXOC4	rs7786489	5.21098	7-133117488-A-G	Blood	0.74|-0.01|0.79|0|-17|-166|36|-166	no
TMEM175	rs34884217	5.32652	4-944210-A-C	Lung	0.31|-0.59|0|0|-1|2|-6|2	no
CENPT	rs8052287	5.33395	16-67865073-G-A	Muscle	0.25|0|0.62|-0.04|154|-1|46|-1	no
SCFD1	rs10142331	11.7268	14-31197026-T-C	Hippocampus	0.12|0|0|-0.01|-107|3|66|0	yes
DCHS1	rs10458926	5.2488	11-6646108-T-C	Caudate	0|-0.18|0|-0.02|-8|-9|-8|-147	yes
AXIN1	rs12719801	5.66575	16-381141-C-T	Kidney	0.19|-0.01|0.77|0|5|-1|-79|1	no
AXIN1	rs12719801	5.66575	16-381141-C-T	Anterior cingulate cortex	0.06|0|0.69|0|5|3|-79|-23	no
AXIN1	rs12719801	5.66575	16-381141-C-T	Hypothalamus	0.68|0|0.14|0|5|-1|-79|-1	no
SARM1	rs35714695	6.31948	17-26719788-G-A	LMC	0.75|0|0.16|0|-4|56|55|-5	no
MYO19	rs8070260	6.45136	17-34866915-A-G	LMC	0.04|-0.63|0|0|-159|-62|-42|-62	no
CREB3	rs11538707	6.86678	9-35733402-A-G	Caudate	0.12|-0.01|0.64|-0.01|-9|-190|80|56	no
CREB3	rs11538707	6.86678	9-35733402-A-G	Muscle	0.55|0|0.56|0|-9|0|80|66	no
TNIP1	rs7727034	9.30286	5-150415477-C-G	Hippocampus	0.07|-0.71|0|0|-1|-209|-197|-208	no
TNIP1	rs7727034	9.30286	5-150415477-C-G	Muscle	0.15|-0.81|0|0|-1|-209|-208|-207	no
TNIP1	rs7727034	9.30286	5-150415477-C-G	Liver	0.05|-0.93|0|0|-1|-209|-219|-208	no
MOB3B	rs10738774	27.5855	9-27506051-G-A	Amygdala	0.16|0|0|0|-146|-184|27|-85	yes
MOB3B	rs2764332	34.3688	9-27492522-T-A	Caudate	0.68|-0.02|0.23|-0.01|-9|-13|-118|-1	no
RESP18	rs2048737	5.85201	2-220197207-T-C	Muscle	0|-0.01|0.35|0|38|190|39|-40	no
RESP18	rs2385402	5.66294	2-220197492-C-G	Blood	0.21|0|0|-0.01|0|-1|0|-246	no
RESP18	rs2385402	5.66294	2-220197492-C-G	Lung	0.03|0|0|-0.12|0|-1|-1|-246	no
RESP18	rs2385402	5.66294	2-220197492-C-G	Hippocampus	0.04|0|0|-0.17|-1|82|-241|-246	no
RESP18	rs2385402	5.66294	2-220197492-C-G	Caudate	0.01|0|0|-0.22|0|195|-241|-246	no
RESP18	rs2385405	5.86902	2-220197321-C-T	Muscle	0|0|0.25|0|-76|-1|-75|-48	no
SLC12A4	rs11542821	5.60015	16-67984589-A-G	Hippocampus	0.5|-0.01|0.68|0|25|-193|-32|16	yes
SLC12A4	rs11542821	5.60015	16-67984589-A-G	CSC	0.35|0|0.47|0|25|-193|-32|122	yes
SLC12A4	rs11542821	5.60015	16-67984589-A-G	Nucleus accumbens	0.19|-0.01|0.46|0|25|-193|-32|30	yes
MOBP	rs1708104	10.2537	3-39534742-T-C	Muscle	0.01|-0.24|0.04|-0.01|-30|-189|64|-187	no
MOBP	rs1768190	10.484	3-39509440-T-C	Blood	0|-0.21|0|0|-14|204|-23|-209	no
MOBP	rs1768190	10.484	3-39509440-T-C	LMC	0|0|0|-0.34|-109|-14|-151|-209	no
FANCD2	rs35594075	5.26138	3-10115043-C-T	Lung	0|-0.16|0|-0.03|-199|-106|-107|3	no
MOBP	rs616147	11.1106	3-39534481-A-G	Liver	0|-0.17|0|0|0|72|0|77	no
FANCD2	rs75735845	5.25893	3-10121253-G-A	Muscle	0|-0.14|0|-0.01|6|127|0|248	no
SLC12A4	rs11542821	5.60015	16-67984589-A-G	Amygdala	0.36|-0.03|0.35|0|25|-193|-32|57	yes
TMEM175	rs34884217	5.32652	4-944210-A-C	Blood	0.07|-0.16|0|0|-1|2|139|96	no
TMEM175	rs34884217	5.32652	4-944210-A-C	Muscle	0.05|-0.18|0|-0.02|-1|2|-113|96	no
TMEM175	rs34884217	5.32652	4-944210-A-C	LMC	0.15|-0.23|0|-0.01|-1|2|-127|96	no
TMEM175	rs34884217	5.32652	4-944210-A-C	Amygdala	0.13|-0.25|0|-0.01|-1|2|-54|96	no
TMEM175	rs34884217	5.32652	4-944210-A-C	Caudate	0.16|-0.3|0.07|0|-1|2|96|1	no
TMEM175	rs34884217	5.32652	4-944210-A-C	Heart	0.14|-0.31|0|-0.03|-1|2|170|96	no
TMEM175	rs34884217	5.32652	4-944210-A-C	Liver	0.06|-0.37|0|-0.01|-1|2|10|96	no
TMEM175	rs34884217	5.32652	4-944210-A-C	Nucleus accumbens	0.13|-0.39|0|-0.04|-1|2|-6|96	no
TMEM175	rs34884217	5.32652	4-944210-A-C	FC	0.28|-0.4|0|0|-1|2|96|1	no
TMEM175	rs34884217	5.32652	4-944210-A-C	Hypothalamus	0.23|-0.41|0|-0.03|-1|2|-2|96	no
TMEM175	rs34884217	5.32652	4-944210-A-C	Substantia nigra	0.26|-0.42|0.01|0|-1|2|139|96	no
TMEM175	rs34884217	5.32652	4-944210-A-C	CSC	0.38|-0.46|0.01|0|-1|2|96|4	no
TMEM175	rs34884217	5.32652	4-944210-A-C	Cerebellum	0.27|-0.47|0|-0.01|-1|2|-2|96	no
TMEM175	rs34884217	5.32652	4-944210-A-C	Kidney	0.18|-0.49|0|0|-1|2|96|2	no
TMEM175	rs34884217	5.32652	4-944210-A-C	Anterior cingulate cortex	0.31|-0.5|0|-0.01|-1|2|-2|96	no
GAK	rs75072999	5.25267	4-844781-G-A	Muscle	0|-0.11|0|0|-117|91|25|-57	no
ERGIC1	rs10051239	7.33414	5-172348466-A-G	Lung	0|-0.14|0|-0.01|64|-78|0|163	no
ERGIC1	rs10051239	7.33414	5-172348466-A-G	Substantia nigra	0|0|0|-0.14|0|-78|0|163	no
ERGIC1	rs10051239	7.33414	5-172348466-A-G	Cerebellum	0|-0.15|0.01|-0.09|0|-78|0|163	no
ERGIC1	rs10051239	7.33414	5-172348466-A-G	Anterior cingulate cortex	0|-0.09|0.1|-0.18|0|-78|0|163	no
ERGIC1	rs10051239	7.33414	5-172348466-A-G	Nucleus accumbens	0.01|-0.24|0|-0.01|-5|36|0|163	no
ERGIC1	rs10051239	7.33414	5-172348466-A-G	Blood	0|-0.01|0|-0.36|168|-78|0|163	no
TNIP1	rs2233305	6.77624	5-150413406-A-C	Liver	0.14|-0.05|0.01|0|-46|-6|-237|-1	no
TNIP1	rs2233305	6.77624	5-150413406-A-C	Heart	0.02|-0.14|0|0|-46|-6|-237|-46	no
TNIP1	rs7727034	9.30286	5-150415477-C-G	Caudate	0.26|-0.22|0|0|-1|-209|-1|-208	no
TNIP1	rs7727034	9.30286	5-150415477-C-G	Blood	0.01|-0.24|0|0|-1|-209|-208|-206	no
TNIP1	rs7727034	9.30286	5-150415477-C-G	Amygdala	0.1|-0.41|0|0|-1|-209|-208|-217	no
PPT2-EGFL8	rs1061807	5.41669	6-32136838-G-A	Substantia nigra	0.11|0|0|0|232|0|241|0	no
PPT2-EGFL8	rs1061807	5.41669	6-32136838-G-A	Liver	0|-0.13|0.02|0|165|232|156|0	no
PPT2-EGFL8	rs1061807	5.41669	6-32136838-G-A	LMC	0|-0.25|0|0|-74|232|231|3	no
SLC12A4	rs11542821	5.60015	16-67984589-A-G	Hypothalamus	0.26|0|0.22|0|25|18|-32|16	yes
HLA-DQA2	rs2071798	5.06905	6-32714592-G-A	Anterior cingulate cortex	0.4|0|0|-0.01|-233|-144|-234|0	no
HLA-DQA2	rs2071798	5.06905	6-32714592-G-A	Liver	0.17|0|0.01|-0.06|-233|5|-158|0	no
HLA-DQA2	rs2071798	5.06905	6-32714592-G-A	Blood	0.14|0|0.01|-0.12|-233|1|-105|0	no
HLA-DQA2	rs2071798	5.06905	6-32714592-G-A	Lung	0.11|0|0.01|-0.13|-233|5|-222|0	no
SLC12A4	rs11542821	5.60015	16-67984589-A-G	Cerebellum	0.01|0|0.14|0|25|-196|-32|-198	yes
ATF6B	rs2228628	5.12581	6-32088854-G-C	Lung	0.49|-0.02|0.5|-0.01|47|-175|-88|186	no
ATF6B	rs2228628	5.12581	6-32088854-G-C	LMC	0.4|-0.01|0.02|-0.01|47|-175|-88|186	no
ATF6B	rs2228628	5.12581	6-32088854-G-C	Cerebellum	0.28|-0.02|0.36|0|47|-175|-88|191	no
ATF6B	rs2228628	5.12581	6-32088854-G-C	Muscle	0.13|-0.02|0.3|-0.01|47|-175|-88|186	no
ATF6B	rs2228628	5.12581	6-32088854-G-C	Nucleus accumbens	0.29|-0.02|0.21|-0.02|47|-175|-88|186	no
ATF6B	rs2228628	5.12581	6-32088854-G-C	Substantia nigra	0.15|-0.01|0.19|-0.01|47|-175|-88|186	no
ATF6B	rs2228628	5.12581	6-32088854-G-C	Caudate	0.05|0|0.16|-0.01|47|-8|-88|186	no
ATF6B	rs2228628	5.12581	6-32088854-G-C	FC	0.06|0|0.12|0|47|-175|-88|127	no
PRRC2A	rs2736155	6.04784	6-31605199-G-C	Kidney	0.15|0|0.02|0|24|-1|-98|168	no
PRRC2A	rs2736155	6.04784	6-31605199-G-C	FC	0.1|0|0.14|0|24|-189|-98|-79	no
SLC12A4	rs11542821	5.60015	16-67984589-A-G	Substantia nigra	0.11|-0.02|0.12|0|25|-193|-32|-1	yes
AXIN1	rs11646942	5.44418	16-373817-C-A	LMC	0.15|0|0|0|65|-150|201|85	yes
CSNK2B	rs805257	5.24512	6-31634193-A-G	Amygdala	0|0|0|-0.11|-194|-207|0|-208	no
CSNK2B	rs805257	5.24512	6-31634193-A-G	Putamen	0|0|0.01|-0.22|-209|158|0|-208	no
CSNK2B	rs805257	5.24512	6-31634193-A-G	Heart	0|0|0.02|-0.24|6|-206|0|-208	no
CSNK2B	rs805257	5.24512	6-31634193-A-G	Kidney	0|0|0.05|-0.35|-208|-207|0|-208	no
CSNK2B	rs805257	5.24512	6-31634193-A-G	Anterior cingulate cortex	0|0|0.04|-0.38|-206|-109|0|-208	no
CSNK2B	rs805257	5.24512	6-31634193-A-G	Hippocampus	0|0|0.02|-0.4|3|-207|0|-208	no
BAG6	rs813115	5.1093	6-31620020-A-G	Kidney	0.02|0|0.18|-0.06|3|-1|-8|4	no
BAG6	rs813115	5.1093	6-31620020-A-G	Hippocampus	0|0|0.11|-0.1|67|-1|-8|4	no
BAG6	rs813115	5.1093	6-31620020-A-G	CSC	0|0|0.04|-0.14|-10|4|-8|4	no
BAG6	rs813115	5.1093	6-31620020-A-G	Hypothalamus	0|0|0.09|-0.18|-1|-5|-8|4	no
BAG6	rs813115	5.1093	6-31620020-A-G	Blood	0|-0.01|0.05|-0.21|213|4|-8|4	no
AXIN1	rs11646942	5.44418	16-373817-C-A	Cerebellum	0|-0.15|0|-0.22|93|65|-53|28	yes
MOB3B	rs12554036	40.5666	9-27509211-G-T	FC	0.13|0|0|-0.01|-117|-121|249|-7	yes
CREB3	rs11538707	6.86678	9-35733402-A-G	Kidney	0.07|0|0.35|-0.01|-9|-12|80|-123	no
CREB3	rs11538707	6.86678	9-35733402-A-G	Hippocampus	0.21|-0.02|0.04|0|-9|-190|80|81	no
CREB3	rs11538707	6.86678	9-35733402-A-G	Liver	0.16|0|0.02|0|-190|3|-123|80	no
NEK1	rs13110378	7.32763	4-170313399-G-C	Anterior cingulate cortex	0.01|-0.13|0|0|66|-1|-95|-2	yes
ARHGEF39	rs138926737	5.52754	9-35675434-G-C	FC	0.56|-0.06|0.24|0|130|-1|101|-1	yes
ARHGEF39	rs138926737	5.52754	9-35675434-G-C	Anterior cingulate cortex	0.12|0|0.02|0|130|-1|101|-207	yes
MOB3B	rs2492815	34.5081	9-27490296-T-C	Cerebellum	0.11|-0.08|0|0|-1|-176|-6|-1	no
MOB3B	rs2492815	34.5081	9-27490296-T-C	Lung	0.05|-0.11|0|-0.03|-1|-176|-1|-201	no
MOB3B	rs1537712	29.9884	9-27508489-C-T	Hippocampus	0|-0.7|0.02|0|-2|22|-1|23	yes
MOB3B	rs2764332	34.3688	9-27492522-T-A	Putamen	0.11|0|0.48|0|-9|-13|-118|-8	no
MOB3B	rs2764332	34.3688	9-27492522-T-A	FC	0.09|0|0.38|0|-9|-105|-118|-1	no
MOB3B	rs2764332	34.3688	9-27492522-T-A	Heart	0.34|0|0|-0.01|-9|-18|-8|-118	no
MOB3B	rs2764332	34.3688	9-27492522-T-A	Muscle	0.02|0|0.26|0|-9|-10|-118|-8	no
MOB3B	rs2764332	34.3688	9-27492522-T-A	Nucleus accumbens	0.25|0|0.14|0|-9|-6|-118|-8	no
MOB3B	rs2764332	34.3688	9-27492522-T-A	Liver	0.07|0|0.18|0|-9|-109|-118|-1	no
C9orf72	rs774358	7.2791	9-27559997-T-A	Liver	0|0|0|-0.28|148|228|153|228	no
FNBP1	rs7870884	5.82189	9-132707164-T-C	Liver	0.12|-0.04|0|-0.09|-1|87|-4|33	no
FNBP1	rs7870884	5.82189	9-132707164-T-C	Putamen	0.11|0|0|-0.05|-1|-7|-3|33	no
MOB3B	rs1537712	29.9884	9-27508489-C-T	CSC	0.33|-0.09|0|0|-2|22|-1|23	yes
PRKCB	rs169029	5.24192	16-23962351-A-G	CSC	0.02|-0.26|0|-0.03|0|-170|-2|-93	yes
ZDHHC6	rs2306158	6.39469	10-114192285-G-A	Substantia nigra	0.2|-0.01|0|-0.01|-241|-6|-242|-151	no
ZDHHC6	rs2306158	6.39469	10-114192285-G-A	FC	0.15|0|0|-0.01|-241|-4|-241|-151	no
ZDHHC6	rs2306158	6.39469	10-114192285-G-A	Liver	0.12|-0.01|0.07|-0.01|-241|-1|-151|-1	no
ZDHHC6	rs2306158	6.39469	10-114192285-G-A	Blood	0.01|-0.14|0|0|-241|-6|-151|-5	no
HLA-DQA2	rs17213337	5.08571	6-32713888-T-C	LMC	0|-0.05|0|-0.14|-132|129|-45|-39	yes
TPP1	rs1128396	5.46942	11-6636106-T-A	Substantia nigra	0.13|-0.01|0|-0.06|-189|116|-5|-9	no
TPP1	rs1128396	5.46942	11-6636106-T-A	Hippocampus	0|-0.16|0|-0.08|-1|116|-227|-9	no
TPP1	rs1128396	5.46942	11-6636106-T-A	Nucleus accumbens	0|-0.18|0|-0.09|112|116|-32|-9	no
TPP1	rs1128396	5.46942	11-6636106-T-A	Muscle	0.02|-0.45|0|-0.02|-189|116|130|-9	no
TPP1	rs2072651	5.70421	11-6637504-G-A	Nucleus accumbens	0.03|0|0.21|0|-199|198|42|-115	no
TPP1	rs2072651	5.70421	11-6637504-G-A	Muscle	0|-0.01|0.16|0|5|-199|42|-3	no
TPP1	rs2072651	5.70421	11-6637504-G-A	Putamen	0.16|-0.01|0|-0.01|230|-199|232|42	no
C12orf56	rs61931543	7.74521	12-64770762-A-C	Blood	0.1|-0.13|0|-0.1|-1|-79|-1|-121	no
XPOT	rs61931552	7.96617	12-64818598-G-A	Muscle	0.03|0|0.36|0|-219|-222|-95|-220	no
XPOT	rs61931552	7.96617	12-64818598-G-A	Caudate	0.21|-0.01|0.14|0|-219|220|-95|0	no
XPOT	rs61931552	7.96617	12-64818598-G-A	Anterior cingulate cortex	0.11|0|0.2|0|220|-90|-95|215	no
FSD2	rs1877240	5.40285	15-83438878-G-T	Amygdala	0.12|0|0|0|-242|74|-242|-200	yes
C12orf56	rs75209514	5.58905	12-64757407-C-A	Liver	0|-0.11|0|0|-221|-1|-1|-3	no
C12orf56	rs75209514	5.58905	12-64757407-C-A	Muscle	0|-0.11|0|0|-145|-1|-22|-4	no
C12orf56	rs75209514	5.58905	12-64757407-C-A	Heart	0|-0.14|0.03|0|250|-1|-1|-4	no
C12orf56	rs75209514	5.58905	12-64757407-C-A	Hypothalamus	0|-0.14|0|0|80|-1|-1|-4	no
HLA-DQA2	rs2071799	5.61137	6-32714175-C-T	Putamen	0|-0.07|0.01|-0.17|0|-158|4|16	yes
SCFD1	rs10139154	11.4889	14-31147498-C-T	Blood	0|-0.14|0|0|-176|-52|122|-53	no
SCFD1	rs2273521	7.28937	14-31108977-T-C	Amygdala	0|-0.02|0|-0.12|93|6|92|93	yes
SCFD1	rs17097160	6.285	14-31202740-A-G	Blood	0.15|0|0|-0.01|234|212|-134|0	no
SCFD1	rs17097160	6.285	14-31202740-A-G	Cerebellum	0.11|0|0|0|234|0|234|0	no
SCFD1	rs17097160	6.285	14-31202740-A-G	Liver	0.11|0|0|0|234|201|235|-200	no
SCFD1	rs17097160	6.285	14-31202740-A-G	Lung	0|-0.17|0.03|0|-59|234|0|234	no
SCFD1	rs2273521	7.28937	14-31108977-T-C	Substantia nigra	0|-0.02|0|-0.19|7|6|6|93	yes
SCFD1	rs2273521	7.28937	14-31108977-T-C	CSC	0|-0.01|0|-0.35|5|6|9|93	yes
ACSL5	rs2277208	5.03049	10-114136349-G-C	LMC	0|0|0.23|0|-139|-142|-143|-144	yes
SCFD1	rs229162	11.7506	14-31107564-T-G	Liver	0.3|0|0|0|-233|-171|-111|-120	no
SCFD1	rs229162	11.7506	14-31107564-T-G	Nucleus accumbens	0.12|-0.17|0.02|0|-174|-233|-111|-231	no
G2E3	rs229194	12.8153	14-31045181-G-A	Liver	0|0|0|-0.11|10|0|250|0	no
ACSL5	rs2277208	5.03049	10-114136349-G-C	Putamen	0|0|0.17|0|-249|-146|-143|-145	yes
RNF114	rs2281216	5.71242	20-48568503-C-T	Putamen	0|0|0|-0.12|109|110|110|171	yes
SCFD1	rs230366	12.7515	14-31140202-C-A	FC	0.16|0|0|0|233|152|232|6	yes
WHAMM	rs35270670	5.40034	15-83481880-A-G	Kidney	0|0|0.04|-0.13|-25|126|131|148	no
ZNHIT3	rs2306589	6.13354	17-34848874-T-C	Anterior cingulate cortex	0.12|0|0.14|0|-217|52|-131|51	yes
AP3B2	rs4779041	5.56257	15-83337059-G-A	Kidney	0|0|0.12|0|138|2|125|-193	no
EFL1	rs6495642	5.93968	15-82457497-G-C	Lung	0|-0.12|0|0|-97|-1|-1|-3	no
MOB3B	rs2492818	34.7122	9-27505639-A-G	FC	0|0|0|-0.29|-242|54|-237|54	yes
COG3	rs3014900	6.11674	13-46108228-C-T	Substantia nigra	0.01|0|0.23|0|85|0|154|-104	yes
GGNBP2	rs3736166	6.19498	17-34900836-G-C	Caudate	0|0|0.16|0|46|2|110|0	yes
SAXO2	rs3858954	5.02402	15-82558034-G-C	Hippocampus	0|-0.03|0|-0.28|-123|-124|0|27	yes
TBK1	rs61933202	8.39903	12-64875899-A-G	FC	0|0|0.25|-0.24|-163|-97|-163|-98	yes
EXOC4	rs62472378	5.01705	7-133108979-T-C	Caudate	0.11|-0.09|0|-0.02|0|86|2|0	yes
HLA-DQB2	rs6457646	5.013	6-32724143-G-A	Caudate	0.18|0|0|0|100|-1|-188|-1	yes
RESP18	rs6707009	5.90553	2-220195446-C-G	Nucleus accumbens	0|-0.14|0|-0.12|183|151|184|47	yes
RESP18	rs6707009	5.90553	2-220195446-C-G	Anterior cingulate cortex	0|-0.01|0|-0.22|48|151|51|47	yes
RESP18	rs6710951	5.78516	2-220196005-G-A	Hypothalamus	0.11|-0.04|0|0|-18|-1|-123|-1	yes
AXIN1	rs12719801	5.66575	16-381141-C-T	Putamen	0.48|-0.01|0.04|0|5|-1|-79|-1	no
AXIN1	rs12719801	5.66575	16-381141-C-T	Nucleus accumbens	0.09|0|0.44|0|5|2|-79|-80	no
AXIN1	rs12719801	5.66575	16-381141-C-T	FC	0.35|0|0.08|-0.03|5|-1|-79|-23	no
AXIN1	rs12719801	5.66575	16-381141-C-T	Amygdala	0.07|0|0.31|0|5|3|-79|3	no
AXIN1	rs12719801	5.66575	16-381141-C-T	Hippocampus	0.05|0|0.26|-0.01|5|0|-79|-80	no
AXIN1	rs12719801	5.66575	16-381141-C-T	Heart	0.18|-0.01|0.01|0|5|-1|-79|-1	no
AXIN1	rs12719801	5.66575	16-381141-C-T	Liver	0.17|-0.02|0.09|0|5|-1|-79|-1	no
AXIN1	rs12719801	5.66575	16-381141-C-T	Substantia nigra	0.17|-0.01|0.03|0|5|-1|-79|-1	no
AXIN1	rs12719801	5.66575	16-381141-C-T	CSC	0.15|0|0.01|0|5|-1|-79|-84	no
AXIN1	rs12719801	5.66575	16-381141-C-T	LMC	0.06|0|0.15|0|5|2|-79|-111	no
AXIN1	rs12719801	5.66575	16-381141-C-T	Cerebellum	0.12|-0.09|0.05|0|5|-1|-23|-1	no
ENSG00000261884	rs14178	5.70974	16-67969531-A-G	LMC	0.02|0|0.27|0|69|1|-46|2	no
ENSG00000261884	rs14178	5.70974	16-67969531-A-G	Amygdala	0.18|0|0.03|0|69|2|-46|2	no
ENSG00000261884	rs14178	5.70974	16-67969531-A-G	FC	0.15|0|0.11|0|69|70|-46|70	no
ENSG00000261884	rs14178	5.70974	16-67969531-A-G	Liver	0.11|0|0.04|-0.01|69|65|-46|70	no
EFL1	rs7164362	5.64512	15-82486742-C-G	Hippocampus	0.02|-0.12|0.03|0|50|-1|37|-6	yes
RANBP10	rs73591936	5.44201	16-67761825-G-A	Hypothalamus	0.12|-0.04|0.26|0|-26|-1|-171|-1	yes
CENPT	rs8052287	5.33395	16-67865073-G-A	Caudate	0.12|0|0.17|-0.08|154|-1|46|-1	no
CENPT	rs8052287	5.33395	16-67865073-G-A	Kidney	0.14|0|0.02|0|154|44|46|-1	no
CENPT	rs8052287	5.33395	16-67865073-G-A	Blood	0.07|0|0.12|-0.03|188|41|46|-1	no
CENPT	rs8052287	5.33395	16-67865073-G-A	Hypothalamus	0.05|0|0.12|0|154|191|46|-76	no
UNC13A	rs78549703	23.0543	19-17749542-G-A	FC	0.01|-0.11|0.02|0|-125|-1|32|-3	yes
SARM1	rs35714695	6.31948	17-26719788-G-A	Hypothalamus	0.16|-0.01|0.41|0|-4|0|55|0	no
SARM1	rs35714695	6.31948	17-26719788-G-A	Lung	0.39|-0.03|0.4|0|-4|0|55|0	no
SARM1	rs35714695	6.31948	17-26719788-G-A	Substantia nigra	0.24|-0.02|0.28|0|-4|0|55|0	no
SARM1	rs35714695	6.31948	17-26719788-G-A	Blood	0.09|0|0.27|0|-4|0|55|-70	no
SARM1	rs35714695	6.31948	17-26719788-G-A	Hippocampus	0.04|0|0.26|0|-4|0|55|-5	no
SARM1	rs35714695	6.31948	17-26719788-G-A	Cerebellum	0.05|0|0.17|0|-4|-45|55|0	no
SARM1	rs35714695	6.31948	17-26719788-G-A	Heart	0.01|-0.02|0.15|0|-4|0|55|2	no
SARM1	rs35714695	6.31948	17-26719788-G-A	Caudate	0.12|-0.01|0|0|-4|0|55|-5	no
SARM1	rs35714695	6.31948	17-26719788-G-A	FC	0.12|-0.08|0|0|-4|0|0|5	no
GPANK1	rs7992	5.01368	6-31630241-C-T	LMC	0|0|0.44|0|246|146|41|122	yes
MYO19	rs8070260	6.45136	17-34866915-A-G	Muscle	0.11|-0.01|0|0|-159|-62|-94|-158	no
MYO19	rs8070260	6.45136	17-34866915-A-G	Liver	0.13|-0.17|0|0|-159|-62|-18|-161	no
MYO19	rs8070260	6.45136	17-34866915-A-G	CSC	0.17|-0.24|0|0|-159|-62|-99|-18	no
FSD2	rs8036185	6.19192	15-83433778-A-G	FC	0|0|0|-0.18|-1|139|-1|140	yes
SCFD1	rs9322864	9.72239	14-31196960-C-G	Anterior cingulate cortex	0.11|-0.01|0|0|-41|20|132|19	yes
SLC9A8	rs55825017	7.49826	20-48446895-C-T	Liver	0|-0.2|0|-0.04|0|-9|0|102	no
