## Supplementary file-2 for "Spliformer-V2 enables multi-tissue prediction and interpretation of splice-altering genetic variants"

### Sheet: annotation
Sup File-2: Spliformer-V2 prediction results of GWAS indicated AD, PD, FTD associated variants (p<10-5, ∆score>0.1)
column	description
Prediction	ag|al|dg|dl|agd|ald|dgd|dld	ag/dg:acceptor/donor gain usage deltascore	al/dl:acceptor/donor loss usage deltascore	agd/dgd:ag/dg distance from the variant	ald/dld:al/dl distance from the variant
Neglog10_pval	The neglog10(p-value) of the variant
CNS-SV	CNS-specific splicing variants: The variant only affects splicing in CNS tissues

### Sheet: sheet2
Gene	Rsid	Neglog10_pval	POS(hg19)	Tissue	Prediction*	Disease	CNS-SV
NEURL1B	rs76320960	5.077	5-172117786-C-T	LMC	0|-0.26|0|0|136|-57|135|137	AD	yes
NEURL1B	rs76320960	5.077	5-172117786-C-T	Anterior cingulate cortex	0|-0.36|0|-0.02|144|-57|222|53	AD	yes
HLA-DRA	rs3135394	5.08545	6-32408497-A-G	Muscle	0|0|0.49|0|123|45|122|45	FTD	no
HLA-DRA	rs3135394	5.08545	6-32408497-A-G	FC	0.09|0|0.15|0|45|2|122|143	FTD	no
HLA-DRA	rs3135394	5.08545	6-32408497-A-G	Anterior cingulate cortex	0.01|-0.09|0|-0.15|223|45|44|122	FTD	no
HLA-DRA	rs3135394	5.08545	6-32408497-A-G	Hippocampus	0|-0.18|0|-0.01|0|45|0|122	FTD	no
SLC30A8	rs35875446	5.34544	8-118082017-A-G	Hippocampus	0.17|0|0.43|0|-1|2|111|0	FTD	no
SLC30A8	rs35875446	5.34544	8-118082017-A-G	Blood	0.01|0|0.18|0|-1|0|111|-189	FTD	no
SLC30A8	rs35875446	5.34544	8-118082017-A-G	Muscle	0|-0.01|0.17|0|-61|-1|111|115	FTD	no
CLSTN2	rs1426043	5.81248	3-139695852-C-T	Hippocampus	0.01|0|0|-0.11|0|3|109|0	FTD	yes
GLDN	rs2446406	6.02429	15-51679783-T-A	Cerebellum	0|0|0.03|-0.12|0|-1|-216|-2	FTD	yes
CLPTM1	rs8111069	6.09	19-45483438-A-C	Amygdala	0.01|0|0|-0.14|0|-13|231|-181	AD	yes
CLPTM1	rs8111069	6.09	19-45483438-A-C	FC	0|0|0|-0.16|0|232|0|-181	AD	yes
APOE	rs769449	6.52506	19-45410002-G-A	Muscle	0.05|-0.01|0.6|0|-143|0|-78|3	FTD	no
APOE	rs769449	6.52506	19-45410002-G-A	FC	0.11|-0.03|0.11|0|-143|0|-78|-67	FTD	no
APOC4	rs79429216	7.235	19-45445517-G-A	CSC	0|0|0.18|0|-91|0|93|0	AD	yes
APOC4	rs79429216	7.235	19-45445517-G-A	Hypothalamus	0|0|0.11|0|-178|93|93|0	AD	yes
BTNL2	rs3129953	7.28777	6-32361821-C-T	Muscle	0.01|-0.01|0.17|0|97|51|-81|-1	FTD	no
BTNL2	rs3129953	7.28777	6-32361821-C-T	Nucleus accumbens	0|-0.11|0|-0.01|11|13|18|-81	FTD	no
BTNL2	rs3129953	7.28777	6-32361821-C-T	Cerebellum	0|-0.13|0|-0.1|51|13|18|-81	FTD	no
APOE	rs440446	14.99	19-45409167-C-G	Hippocampus	0|0|0|-0.12|-136|14|0|-69	AD	yes
TOMM40	rs34095326	38.46	19-45395844-G-A	Cerebellum	0|-0.02|0.14|-0.04|-31|-194|47|-127	AD	yes
APOE	rs769449	90.18	19-45410002-G-A	Muscle	0.05|-0.01|0.6|0|-143|0|-78|3	AD	no
APOE	rs769449	90.18	19-45410002-G-A	FC	0.11|-0.03|0.11|0|-143|0|-78|-67	AD	no
MAPT	rs62062813	5.013	17-44032956-G-A	LMC	0.15|0|0.02|0|-199|-70|-70|-71	PD	yes
LINC02210-CRHR1	rs62057146	5.015	17-43903106-A-G	LMC	0|0|0|-0.2|-206|-146|49|-145	PD	yes
LINC02210-CRHR1	rs62055718	5.016	17-43766418-C-T	Nucleus accumbens	0.18|0|0.24|0|-142|-143|16|-142	PD	yes
LINC02210-CRHR1	rs62055718	5.016	17-43766418-C-T	Substantia nigra	0.03|0|0.24|0|-142|-156|16|-140	PD	yes
LINC02210-CRHR1	rs62055718	5.016	17-43766418-C-T	Hippocampus	0.01|0|0.14|0|-142|-18|16|-243	PD	yes
LINC02210-CRHR1	rs62055718	5.016	17-43766418-C-T	Amygdala	0|0|0.11|0|-146|-142|16|88	PD	yes
LINC02210-CRHR1	rs62055717	5.019	17-43766415-A-G	FC	0.38|0|0.69|0|-139|0|19|0	PD	no
LINC02210-CRHR1	rs62055717	5.019	17-43766415-A-G	Amygdala	0.01|0|0.43|0|-139|-142|19|127	PD	no
LINC02210-CRHR1	rs62055717	5.019	17-43766415-A-G	Nucleus accumbens	0.13|0|0.37|0|-139|20|19|37	PD	no
LINC02210-CRHR1	rs62055717	5.019	17-43766415-A-G	Cerebellum	0.1|0|0.21|0|-139|0|19|-145	PD	no
LINC02210-CRHR1	rs62055717	5.019	17-43766415-A-G	Caudate	0.12|0|0.17|0|-139|-136|19|80	PD	no
LINC02210-CRHR1	rs62055717	5.019	17-43766415-A-G	Muscle	0.15|0|0.02|0|-139|0|19|111	PD	no
LINC02210-CRHR1	rs62055717	5.019	17-43766415-A-G	Hippocampus	0.11|0|0.03|0|-139|0|19|91	PD	no
LINC02210-CRHR1	rs56082319	5.028	17-43844798-G-A	Caudate	0|0|0.11|0|-3|-25|-3|0	PD	yes
LINC02210-CRHR1	rs56082319	5.028	17-43844798-G-A	Hippocampus	0|-0.05|0.11|0|-3|17|-3|135	PD	yes
MAPT	rs17571739	5.029	17-44032915-T-C	Muscle	0.01|-0.17|0|0|-156|-158|0|-156	PD	no
MAPT	rs17571739	5.029	17-44032915-T-C	CSC	0|-0.01|0|-0.18|-177|-158|-175|-29	PD	no
MAPT	rs62062799	5.03	17-44027521-G-T	Amygdala	0.11|-0.05|0.12|0|21|-4|199|46	PD	no
MAPT	rs75145092	5.03	17-44044823-T-A	FC	0.12|-0.05|0|0|2|233|1|125	PD	yes
MAPT	rs62062799	5.03	17-44027521-G-T	Blood	0.11|-0.03|0|0|21|-4|-5|199	PD	no
MAPT	rs754512	5.03	17-44055647-A-T	FC	0.01|-0.09|0|-0.11|3|94|-33|159	PD	yes
MAPT	rs17651549	5.035	17-44061278-C-T	Substantia nigra	0|0|0|-0.11|-57|-58|0|18	PD	yes
MAPT	rs17651549	5.035	17-44061278-C-T	Nucleus accumbens	0|0|0|-0.17|0|135|17|18	PD	yes
MAPT	rs17651549	5.035	17-44061278-C-T	FC	0|0|0.01|-0.22|41|0|0|18	PD	yes
MAPT	rs17651549	5.035	17-44061278-C-T	Putamen	0|0|0|-0.24|0|10|0|18	PD	yes
KANSL1	rs12150551	5.036	17-44150920-T-C	Cerebellum	0.14|0|0|-0.01|-1|-211|-5|-1	PD	yes
MAPT	rs1800547	5.036	17-44051846-A-G	FC	0|-0.01|0.82|-0.74|81|-2|-9|-3	PD	yes
MAPT	rs62063774	5.036	17-44050463-T-C	Hippocampus	0.01|-0.11|0|0|41|193|65|-160	PD	yes
KANSL1	rs55831516	5.037	17-44148267-C-T	Substantia nigra	0|-0.06|0.16|0|185|-1|239|-3	PD	yes
KANSL1	rs55831516	5.037	17-44148267-C-T	Cerebellum	0|-0.09|0.15|0|237|-1|239|-244	PD	yes
KANSL1	rs55831516	5.037	17-44148267-C-T	Amygdala	0|-0.08|0.13|0|-222|-1|239|-1	PD	yes
KANSL1	rs55831516	5.037	17-44148267-C-T	FC	0|-0.08|0.11|0|-181|-1|239|-3	PD	yes
KANSL1	rs55831516	5.037	17-44148267-C-T	Nucleus accumbens	0|-0.08|0.11|0|82|-1|239|-3	PD	yes
KANSL1	rs55831516	5.037	17-44148267-C-T	Putamen	0.01|-0.14|0.08|0|82|-1|239|-3	PD	yes
MAPT	rs17651754	5.037	17-44067546-T-C	Muscle	0.2|0|0.01|0|-132|0|-105|-104	PD	no
MAPT	rs111652694	5.037	17-44067831-T-C	FC	0|-0.07|0.12|-0.01|5|0|0|124	PD	yes
MAPT	rs79447161	5.037	17-44067508-A-G	Muscle	0|0|0|-0.23|-163|-67|-164|-67	PD	no
KANSL1	rs17653162	5.038	17-44111827-C-A	Putamen	0.41|-0.05|0|0|-176|-1|-178|-1	PD	yes
KANSL1	rs17653162	5.038	17-44111827-C-A	Substantia nigra	0.28|-0.08|0|0|-176|-1|207|-176	PD	yes
MAPT	rs17573175	5.038	17-44071089-C-G	Cerebellum	0|-0.12|0.02|0|0|201|0|200	PD	yes
MAPT	rs17573175	5.038	17-44071089-C-G	Caudate	0|-0.6|0.03|0|240|201|0|-228	PD	yes
KANSL1	rs17574604	5.04	17-44111613-A-G	Muscle	0.66|0|0.53|0|38|-55|-86|-102	PD	no
KANSL1	rs77768866	5.048	17-44121917-C-T	Blood	0.02|-0.11|0.09|0|-2|-1|-179|-193	PD	no
KANSL1	rs77768866	5.048	17-44121917-C-T	Hippocampus	0.01|-0.11|0.06|0|-2|-1|-179|-8	PD	no
KANSL1	rs77768866	5.048	17-44121917-C-T	Putamen	0|-0.11|0.06|0|-86|-1|-179|-6	PD	no
MAPT	rs2082068	5.049	17-43979971-C-T	LMC	0.84|0|0.9|0|-51|-50|-6|-51	PD	no
MAPT	rs2082068	5.049	17-43979971-C-T	Muscle	0.9|0|0.88|0|-51|0|-6|210	PD	no
MAPT	rs2082068	5.049	17-43979971-C-T	CSC	0.71|0|0.73|-0.04|-51|81|-6|83	PD	no
MAPT	rs2082068	5.049	17-43979971-C-T	Anterior cingulate cortex	0.7|0|0.41|0|-51|-50|-6|83	PD	no
MAPT	rs2082068	5.049	17-43979971-C-T	Hippocampus	0.66|0|0.62|0|-51|0|-6|-242	PD	no
MAPT	rs2082068	5.049	17-43979971-C-T	Putamen	0.5|0|0.62|0|-51|0|-6|0	PD	no
MAPT	rs2082068	5.049	17-43979971-C-T	Hypothalamus	0.34|-0.01|0.6|0|-51|0|-6|0	PD	no
MAPT	rs2082068	5.049	17-43979971-C-T	Cerebellum	0.18|0|0.15|0|-51|0|-6|0	PD	no
MAPT	rs2082068	5.049	17-43979971-C-T	FC	0.09|0|0.16|0|-51|0|-6|0	PD	no
MAPT	rs2082068	5.049	17-43979971-C-T	Caudate	0.12|0|0.05|0|-51|-217|-6|-217	PD	no
MAPT	rs2082068	5.049	17-43979971-C-T	Nucleus accumbens	0.05|0|0.11|-0.03|-51|-182|-6|0	PD	no
MAPT	rs17564493	5.05	17-44001379-C-T	Muscle	0.08|0|0.22|0|106|-83|239|97	PD	no
MAPT	rs17564493	5.05	17-44001379-C-T	Caudate	0.17|0|0|0|84|0|84|239	PD	no
MAPT	rs17564493	5.05	17-44001379-C-T	Substantia nigra	0.02|-0.02|0.13|0|84|49|239|-92	PD	no
MAPT	rs1984937	5.05	17-43980530-A-C	Blood	0.12|0|0|-0.01|-38|0|148|0	PD	no
MAPT	rs62056796	5.05	17-43978120-A-G	Amygdala	0.05|-0.03|0|-0.11|0|-230|5|-133	PD	yes
MAPT	rs55682376	5.05	17-43991888-G-A	CSC	0.05|0|0.01|-0.11|224|5|-33|-1	PD	yes
MAPT	rs17649918	5.05	17-44001621-A-G	Hypothalamus	0.06|-0.09|0.03|-0.11|-172|-193|223|-3	PD	no
MAPT	rs17649918	5.05	17-44001621-A-G	Putamen	0|0|0.01|-0.11|0|-158|-138|-3	PD	no
MAPT	rs17649918	5.05	17-44001621-A-G	Anterior cingulate cortex	0.01|-0.09|0.01|-0.34|122|-193|58|-3	PD	no
MAPT	rs17649918	5.05	17-44001621-A-G	Amygdala	0.03|-0.01|0.07|-0.36|63|-193|223|-3	PD	no
MAPT	rs17649918	5.05	17-44001621-A-G	Blood	0|-0.05|0.06|-0.67|0|-158|223|-3	PD	no
MAPT	rs17649918	5.05	17-44001621-A-G	Substantia nigra	0.01|-0.09|0.02|-0.81|232|-158|58|-3	PD	no
MAPT	rs17649918	5.05	17-44001621-A-G	FC	0.01|0|0|-0.86|104|-194|223|-3	PD	no
MAPT	rs17649918	5.05	17-44001621-A-G	CSC	0.01|-0.13|0|-0.88|212|-193|149|-3	PD	no
MAPT	rs17649918	5.05	17-44001621-A-G	LMC	0|-0.79|0|-0.92|-158|-193|-76|-3	PD	no
KANSL1	rs2532262	5.051	17-44252510-T-C	Muscle	0.02|0|0.12|0|33|-1|1|-1	PD	no
MAPT	rs12150195	5.051	17-44014263-T-C	Amygdala	0|-0.01|0.02|-0.26|5|-144|0|-61	PD	yes
MAPT	rs12150460	5.052	17-44014137-G-T	Substantia nigra	0.71|0|0.06|0|-18|90|65|-25	PD	no
MAPT	rs12150460	5.052	17-44014137-G-T	Amygdala	0.7|0|0.44|0|-18|65|65|64	PD	no
MAPT	rs12150460	5.052	17-44014137-G-T	Caudate	0.69|0|0.39|0|-18|-154|65|-19	PD	no
MAPT	rs12150460	5.052	17-44014137-G-T	Nucleus accumbens	0.08|0|0.35|0|-18|-134|65|64	PD	no
MAPT	rs12150460	5.052	17-44014137-G-T	Hypothalamus	0.18|0|0.26|0|-18|55|65|55	PD	no
MAPT	rs12150460	5.052	17-44014137-G-T	Blood	0.05|0|0.18|0|-18|0|65|0	PD	no
MAPT	rs62061719	5.053	17-44012989-C-T	Blood	0.01|0|0.14|0|200|-198|-205|-50	PD	no
LINC02210-CRHR1	rs8073146	5.054	17-43893751-A-G	CSC	0.24|0|0.01|0|-81|-35|-31|-36	PD	no
LINC02210-CRHR1	rs8073146	5.054	17-43893751-A-G	Blood	0|-0.01|0.11|0|-81|78|-31|197	PD	no
LINC02210-CRHR1	rs8072451	5.059	17-43893716-C-T	Putamen	0.26|-0.04|0.63|0|113|0|232|5	PD	no
LINC02210-CRHR1	rs8072451	5.059	17-43893716-C-T	FC	0.4|-0.06|0.61|0|113|0|232|4	PD	no
LINC02210-CRHR1	rs8072451	5.059	17-43893716-C-T	Blood	0.19|-0.04|0.23|0|113|0|232|1	PD	no
LINC02210-CRHR1	rs8072451	5.059	17-43893716-C-T	Substantia nigra	0.13|-0.03|0|0|113|0|232|4	PD	no
LINC02210-CRHR1	rs8072451	5.059	17-43893716-C-T	Hippocampus	0.13|-0.15|0.03|0|113|0|232|5	PD	no
LINC02210-CRHR1	rs8072451	5.059	17-43893716-C-T	Hypothalamus	0.02|0|0|-0.32|0|233|-7|232	PD	no
KANSL1	rs17660907	5.065	17-44191085-G-A	Blood	0.1|0|0.11|0|-85|-1|-191|-99	PD	no
KANSL1	rs1076222	5.07	17-44109769-C-G	Putamen	0|-0.11|0|0|-105|-104|-104|135	PD	yes
KANSL1	rs62061812	5.071	17-44180997-C-T	Hypothalamus	0.01|-0.12|0|0|167|-1|163|-6	PD	no
KANSL1	rs62061812	5.071	17-44180997-C-T	Muscle	0.01|-0.13|0|0|-220|-1|167|-5	PD	no
MAPT	rs78555354	5.09	17-44032879-A-G	Caudate	0.02|0|0.33|0|-122|-22|7|0	PD	no
MAPT	rs78555354	5.09	17-44032879-A-G	Hypothalamus	0.17|0|0.26|0|-122|0|7|0	PD	no
MAPT	rs78555354	5.09	17-44032879-A-G	Substantia nigra	0.15|0|0.04|0|-122|-157|7|10	PD	no
MAPT	rs78555354	5.09	17-44032879-A-G	Muscle	0.14|-0.01|0|0|-122|-123|-119|7	PD	no
MAPT	rs78555354	5.09	17-44032879-A-G	Amygdala	0.11|0|0.02|0|-118|0|7|0	PD	no
MAPT	rs78555354	5.09	17-44032879-A-G	CSC	0.01|0|0|-0.14|-122|7|-116|7	PD	no
MAPT	rs62063262	5.097	17-44033002-T-C	Cerebellum	0|-0.03|0.01|-0.15|1|-245|0|-116	PD	yes
MAPT	rs62063262	5.097	17-44033002-T-C	Caudate	0|-0.01|0|-0.16|-116|-245|0|-116	PD	yes
MAPT	rs62063262	5.097	17-44033002-T-C	CSC	0|-0.18|0.06|-0.07|0|-245|0|-116	PD	yes
ARL17B	rs2469918	5.111	17-44369320-C-T	CSC	0.11|-0.05|0.09|0|-21|-1|-75|-4	PD	yes
KANSL1	rs2732630	5.145	17-44289150-A-C	Hypothalamus	0.12|-0.02|0|-0.04|-1|181|-1|182	PD	yes
KANSL1	rs2732630	5.145	17-44289150-A-C	Putamen	0.11|-0.01|0|-0.01|-1|-110|-4|-1	PD	yes
KANSL1	rs17577369	5.156	17-44192923-A-G	Hypothalamus	0.13|-0.09|0|-0.03|-1|-199|-1|247	PD	yes
KANSL1	rs17577369	5.156	17-44192923-A-G	Nucleus accumbens	0.12|-0.1|0|0|-1|-199|-1|-247	PD	yes
KANSL1	rs17577369	5.156	17-44192923-A-G	Anterior cingulate cortex	0.07|-0.02|0|-0.12|-1|-199|-2|247	PD	yes
KANSL1	rs4581739	5.165	17-44204739-T-C	Cerebellum	0|-0.04|0|-0.11|233|-69|5|-185	PD	yes
KANSL1	rs113638513	5.165	17-44204749-A-G	FC	0|-0.11|0|0|-97|-79|-219|129	PD	yes
KANSL1	rs113638513	5.165	17-44204749-A-G	LMC	0|-0.14|0|0|-162|-79|-32|-206	PD	yes
KANSL1	rs113638513	5.165	17-44204749-A-G	Amygdala	0|-0.21|0|0|142|-79|129|-82	PD	yes
KANSL1	rs113638513	5.165	17-44204749-A-G	Cerebellum	0|-0.39|0|0|70|-79|70|-84	PD	yes
RADIL	rs10235512	5.416	7-4905055-T-G	Putamen	0.12|0|0|0|-1|-13|214|-1	PD	yes
TBL3	rs576493053	5.478	16-2031365-A-G	Hippocampus	0|0|0.11|-0.02|1|-250|0|246	PD	yes
MMRN1	rs1372511	5.485	4-90811049-C-G	FC	0.02|-0.69|0|0|-11|138|0|140	PD	yes
MGMT	rs905245139	5.534	10-131531966-T-G	Amygdala	0.11|0|0|0|-84|5|-1|0	PD	yes
SNCA	rs78504001	6.839	4-90659335-A-T	FC	0.7|0|0.48|0|53|-93|-92|-1	PD	yes
SNCA	rs76667577	6.855	4-90639402-G-A	Hippocampus	0.13|0|0|0|-130|93|-130|-27	PD	yes
SNCA	rs114828326	6.942	4-90697661-C-T	Blood	0|-0.07|0.11|0|250|-1|-1|-4	PD	no
SNCA	rs34426119	7	4-90748410-G-T	Muscle	0|0|0.12|0|197|235|146|-183	PD	no
MMRN1	rs76644078	7.016	4-90813947-T-C	Anterior cingulate cortex	0.11|0|0|0|-3|113|69|62	PD	yes
MMRN1	rs555376767	7.071	4-90815886-A-T	Hippocampus	0|-0.17|0|0|0|-11|182|-12	PD	yes
SNCA	rs7436973	7.771	4-90643921-G-C	LMC	0|-0.09|0|-0.11|-18|-210|-205|-245	PD	yes
SNCA	rs6830383	7.984	4-90745113-A-C	Caudate	0.11|0|0|-0.02|-1|-85|-5|-121	PD	yes
