## Supplementary file-3 for "Spliformer-V2 enables multi-tissue prediction and interpretation of splice-altering genetic variants"

### Sheet: annotation
Sup File-3: Spliformer-V2 prediction results of GWAS indicated bipolar, schizophrenia, autism and depression associated variants (p<10-5, ∆score>0.1)
column	description
Prediction	ag|al|dg|dl|agd|ald|dgd|dld		ag/dg:acceptor/donor gain usage deltascore	al/dl:acceptor/donor loss usage deltascore	agd/dgd:ag/dg distance from the variant	ald/dld:al/dl distance from the variant
Neglog10_pval	The neglog10(p-value) of the variant
CNS-SV	CNS-specific splicing variants: The variant only affects splicing in CNS tissues

### Sheet: sheet2
Gene	Rsid	Neglog10_pval	POS(hg19)	Tissue	Prediction*	Disease	CNS-SV
MYOF	rs567501010	5.45	10-95111018-C-T	Hippocampus	0.8|-0.29|0.71|0|34|-1|-64|-1	Bipolar affective disorder	yes
MYOF	rs567501010	5.45	10-95111018-C-T	FC	0.63|-0.16|0.47|0|34|-1|-64|-65	Bipolar affective disorder	yes
PRPF19	rs140741951	5.857	11-60669085-C-T	Cerebellum	0.46|0|0.53|0|-244|-1|-114|-244	Bipolar affective disorder	yes
MYOF	rs567501010	5.45	10-95111018-C-T	Amygdala	0.49|-0.17|0.29|0|34|-1|-64|-65	Bipolar affective disorder	yes
PRPF19	rs140741951	5.857	11-60669085-C-T	Amygdala	0.43|-0.13|0.11|0|-73|-1|-114|-113	Bipolar affective disorder	yes
PRPF19	rs140741951	5.857	11-60669085-C-T	LMC	0.32|-0.04|0.01|0|-38|-73|-114|-244	Bipolar affective disorder	yes
PRPF19	rs140741951	5.857	11-60669085-C-T	Hippocampus	0.3|-0.03|0.05|0|-38|-1|-114|-113	Bipolar affective disorder	yes
PRPF19	rs140741951	5.857	11-60669085-C-T	Caudate	0.28|-0.06|0.02|0|-38|-73|-114|-1	Bipolar affective disorder	yes
ZCWPW2	rs185555477	5.618	3-28407518-C-G	Substantia nigra	0.13|-0.01|0|-0.01|0|-141|3|-141	Bipolar affective disorder	yes
PRPF19	rs140741951	5.857	11-60669085-C-T	Putamen	0.12|-0.01|0.04|0|-73|-1|-114|-244	Bipolar affective disorder	yes
MSRA	rs10903325	5.09	8-10201114-G-T	Amygdala	0|-0.01|0.07|-0.11|-172|-99|0|-1	Bipolar affective disorder	no
NUP107	rs533394813	6.144	12-69082845-G-A	Amygdala	0.01|0|0|-0.12|-103|-12|-108|-12	Bipolar affective disorder	yes
SUMF1	rs146148886	5.175	3-4409888-G-C	Hippocampus	0|-0.12|0|0|136|-1|123|-5	Bipolar affective disorder	yes
MSRA	rs11249991	5.013	8-10200886-G-A	Blood	0.01|-0.13|0|-0.05|149|129|149|227	Bipolar affective disorder	no
MSRA	rs10903325	5.09	8-10201114-G-T	Cerebellum	0|0|0.01|-0.13|-99|-1|-2|-1	Bipolar affective disorder	no
MSRA	rs10903325	5.09	8-10201114-G-T	Hypothalamus	0|-0.06|0|-0.13|-2|-99|-2|-1	Bipolar affective disorder	no
CPM	rs776923042	5.022	12-69335137-A-G	Caudate	0|-0.2|0|-0.01|-1|-15|-1|-84	Bipolar affective disorder	yes
CPM	rs776923042	5.022	12-69335137-A-G	Hypothalamus	0|-0.24|0|-0.01|159|-15|205|-84	Bipolar affective disorder	yes
PRPF19	rs140741951	5.857	11-60669085-C-T	FC	0.2|-0.31|0|0|-38|-73|-114|0	Bipolar affective disorder	yes
NUP107	rs533394813	6.144	12-69082845-G-A	LMC	0|-0.22|0|-0.43|-105|-103|-103|-12	Bipolar affective disorder	yes
MSRA	rs10903325	5.09	8-10201114-G-T	Blood	0|-0.57|0.1|-0.89|0|-99|-2|-1	Bipolar affective disorder	no
NALCN	rs4772367	5.085	13-101992532-T-C	Amygdala	0.11|-0.01|0|0|-1|-129|-5|-128	Schizophrenia	yes
CCSER1	rs7685994	5.547	4-92509117-A-G	FC	0|0|0|-0.13|0|-209|0|-217	Schizophrenia	yes
CCSER1	rs7685994	5.547	4-92509117-A-G	Amygdala	0|0|0.04|-0.18|5|159|0|-217	Schizophrenia	yes
CCSER1	rs12152593	5.636	4-92472139-C-A	Substantia nigra	0|-0.32|0|-0.38|6|-21|-21|32	Schizophrenia	yes
FLI1	rs77220881	NA	11-128637165-G-A	Muscle	0|0|0.18|0|0|34|-215|0	Schizophrenia	no
IGLL1	rs115907934	5.094	22-23916935-C-T	FC	0|0|0.06|-0.13|-2|-1|-1|219	Depression	yes
IGLL1	rs115907934	5.094	22-23916935-C-T	Caudate	0|-0.02|0.09|-0.52|219|103|-1|219	Depression	yes
ITGA4	rs547178680	5.173	2-182344803-G-C	Muscle	0|-0.02|0|-0.49|-9|61|-9|190	Autistic spectrum disorder	no
GCLC	rs80319574	5.411	6-53398278-T-C	Nucleus accumbens	0|-0.43|0.01|0|-1|7|-1|-98	Autistic spectrum disorder	yes
ITGA4	rs547178680	5.173	2-182344803-G-C	Substantia nigra	0|0|0|-0.3|62|61|136|190	Autistic spectrum disorder	no
ITGA4	rs547178680	5.173	2-182344803-G-C	Putamen	0|-0.16|0|-0.29|0|61|0|190	Autistic spectrum disorder	no
GCLC	rs12524628	5.334	6-53389089-G-C	Blood	0|-0.26|0.02|0|-1|-233|-87|-233	Autistic spectrum disorder	no
GCLC	rs12527997	5.334	6-53388924-A-G	Muscle	0.01|-0.24|0|0|110|-68|-102|-77	Autistic spectrum disorder	no
EEPD1	rs570820517	6.35	7-36324954-G-A	Anterior cingulate cortex	0|-0.2|0|0|0|121|150|240	Autistic spectrum disorder	yes
GCLC	rs12524628	5.334	6-53389089-G-C	Amygdala	0.05|-0.19|0|0|90|-233|-87|-231	Autistic spectrum disorder	no
GCLC	rs12527997	5.334	6-53388924-A-G	Anterior cingulate cortex	0.01|-0.12|0|0|218|-68|-209|-70	Autistic spectrum disorder	no
GCLC	rs12524628	5.334	6-53389089-G-C	Anterior cingulate cortex	0.01|-0.11|0|0|49|-233|50|20	Autistic spectrum disorder	no
GCLC	rs17882530	5.404	6-53395002-C-A	Caudate	0|-0.11|0|-0.01|121|162|123|122	Autistic spectrum disorder	yes
